# Novel protein interaction network of human calcitonin receptor-like receptor revealed by label-free quantitative proteomics

**DOI:** 10.1101/2023.04.18.537143

**Authors:** Dimitrios Manolis, Shirin Hasan, Camille Ettelaie, Anthony Maraveyas, Darragh P. O’Brien, Benedikt M. Kessler, Holger Kramer, Leonid L. Nikitenko

## Abstract

**Background:** G protein-coupled receptor (GPCR) calcitonin receptor-like receptor (CLR) signalling is implicated in skin-related and cardiovascular diseases, migraine and cancer. However, beyond its agonists and receptor activity-modifying proteins (RAMPs), proteins which bind to CLR and define its properties in primary human cells remain insufficiently understood.

**Aim:** We aimed to profile the CLR interactome in primary human dermal lymphatic endothelial cells (HDLEC), where this GPCR is expressed.

**Materials and methods:** Immunoprecipitation (IP) of core- and terminally-glycosylated CLR from primary *in vitro* cultured HDLEC was conducted using rabbit polyclonal anti-human CLR serum (with pre- immune serum serving as a control) and confirmed by immunoblotting. Total HDLEC and co-immunoprecipitated CLR proteomes were analysed by label-free quantitative nano-liquid chromatography-tandem mass spectrometry (nLC-MS/MS). Quantitative *in-situ* proximity ligation assay (PLA) using ZEISS LSM 710 confocal microscope and ZEN Blue 3.0 and Image J software was performed to confirm nLC-MS/MS findings. All experiments were repeated at least three times (biological replicates). For statistical analysis of PLA data, distribution was analysed using Shapiro-Wilk normality test followed by an unpaired *t*-test or Mann-Whitney test with a *p*-value of ≤0.05 interpreted as significant. For MS data of CLR IP samples, statistical analysis was performed using *t*-test with a permutation-based false discovery rate (FDR)-adjusted *p*-value of ≤0.006 interpreted as significant.

**Results:** A total of 4,902 proteins were identified and quantified by nLC-MS/MS in primary HDLEC and 46 were co-immunoprecipitated with CLR (*p<*0.006). Direct interaction with the GPCR was confirmed for five of these by PLA (*p*<0.01).

**Conclusions:** This is the first study of its kind to identify novel binding partners of CLR expressed in primary human cells. Our integrative quantitative approach, combining immunoprecipitation of core- and terminally-glycosylated CLR, nLC-MS/MS, and PLA, could be applied in a similar fashion to study its interactome in a variety of human cells and tissues, and its contribution to a range of diseases, where the role of this GPCR is implicated.
