## Supplemental file 6 for "Novel protein interaction network of human calcitonin receptor-like receptor revealed by label-free quantitative proteomics"

### Sheet: CLR interactome - GO analysis
Genes	PANTHER Protein class	Group	Nucleus	ER	Golgi	Cytoskeleton	Mitochondrion	Endosome	Lysosome	Extracellular matrix	Plasma membrane
ACO1	RNA metabolism protein	Transcriptional/ Translational regulators		ER	Golgi		Mitochondrion
ADAMTSL2	Protein modifying enzyme	Enzymes		ER						Extracellular matrix
ARHGEF2	No PANTHER category is assigned (UNCLASSIFIED)				Golgi	Cytoskeleton					Plasma membrane
ATP2A2	transporter	Transporters		ER							Plasma membrane
ATP6V1B2	transporter	Transporters							Lysosome		Plasma membrane
BAG2	Chaperone	Chaperone				Cytoskeleton
CAMK2D	Protein modifying enzyme (kinase)	Enzymes	Nucleus	ER							Plasma membrane
CAMK2G	Protein modifying enzyme (kinase)	Enzymes	Nucleus	ER
CANX	Chaperone	Chaperone		ER							Plasma membrane
CDC42BPA	Protein modifying enzyme (kinase)	Enzymes				Cytoskeleton
CDC42BPB	Protein modifying enzyme (kinase)	Enzymes				Cytoskeleton					Plasma membrane
CEBPZ	Gene-specific transcriptional regulator	Transcriptional/ Translational regulators	Nucleus
CLTB	Membrane traffic protein	Intracellular vesicle membrane protein			Golgi						Plasma membrane
CPT1A	Metabolite interconversion enzyme	Enzymes					Mitochondrion
CTNND1	Cytoskeletal protein	Cytoskeletal protein	Nucleus								Plasma membrane
DCTPP1	Metabolite interconversion enzyme	Enzymes	Nucleus				Mitochondrion
ELOVL1	Metabolite interconversion enzyme	Enzymes		ER
FAT1	Cell adhesion molecule	Cell adhesion/junction protein	Nucleus								Plasma membrane
FILIP1L	No PANTHER category is assigned (UNCLASSIFIED)		Nucleus
FKBP15	No PANTHER category is assigned (UNCLASSIFIED)					Cytoskeleton		Endosome
GYG1	Metabolite interconversion enzyme	Enzymes							Lysosome
HSD17B12	No PANTHER category is assigned (UNCLASSIFIED)			ER						Extracellular matrix
LAMB1	Extracellular matrix protein	Extracellular matrix protein		ER						Extracellular matrix
LBR	Metabolite interconversion enzyme	Enzymes	Nucleus	ER
LMAN1	Membrane traffic protein	Intracellular vesicle membrane protein		ER	Golgi					Extracellular matrix
MACF1	Cytoskeletal protein	Cytoskeletal protein			Golgi	Cytoskeleton					Plasma membrane
MAPRE1	Cytoskeletal protein	Cytoskeletal protein			Golgi	Cytoskeleton					Plasma membrane
MRC1	Membrane traffic protein	Intracellular vesicle membrane protein						Endosome			Plasma membrane
MYO1D	Cytoskeletal protein	Cytoskeletal protein		ER		Cytoskeleton		Endosome			Plasma membrane
NDUFA9	Metabolite interconversion enzyme	Enzymes	Nucleus				Mitochondrion
NUP93	transporter	Transporters	Nucleus			Cytoskeleton
PANK4	Metabolite interconversion enzyme	Enzymes	Nucleus
PDIA3	Chaperone	Chaperone	Nucleus	ER				Endosome
PRKDC	Protein modifying enzyme (kinase)	Enzymes	Nucleus
PSMC3	Protein modifying enzyme	Enzymes	Nucleus
PSMC4	Protein modifying enzyme	Enzymes	Nucleus
PSMD2	Protein modifying enzyme	Enzymes	Nucleus
RASIP1	No PANTHER category is assigned (UNCLASSIFIED)				Golgi
SEC22B	No PANTHER category is assigned (UNCLASSIFIED)			ER	Golgi
SERPINB9	Protein-binding activity modulator	Signal transducers/ modulators	Nucleus		Golgi					Extracellular matrix
SFXN3	transporter	Transporters					Mitochondrion
SURF4	Chaperone	Chaperone	Nucleus	ER	Golgi				Lysosome		Plasma membrane
TBC1D15	Protein-binding activity modulator (GTPase-activating protein)	Signal transducers/ modulators
USP11	Protein modifying enzyme	Enzymes	Nucleus
VCP	transporter	Transporters	Nucleus	ER					Lysosome
YIF1B	No PANTHER category is assigned (UNCLASSIFIED)			ER	Golgi
